# Human Auditory Ossicles as an Alternative Optimal Source of Ancient DNA

**DOI:** 10.1101/654749

**Authors:** Kendra Sirak, Daniel Fernandes, Olivia Cheronet, Eadaoin Harney, Matthew Mah, Swapan Mallick, Nadin Rohland, Nicole Adamski, Nasreen Broomandkhoshbacht, Kimberly Callan, Francesca Candilio, Ann Marie Lawson, Kirsten Mandl, Jonas Oppenheimer, Kristin Stewardson, Fatma Zalzala, Alexandra Anders, Juraj Bartík, Alfredo Coppa, Dashtseveg Tumen, Sándor Évinger, Zdeněk Farkaš, Tamás Hajdu, Jamsranjav Bayarsaikhan, Lauren McIntyre, Vyacheslav Moiseyev, Ildikó Pap, Michael Pietrusewsky, Pál Raczky, Alena Šefčáková, Andrei Soficaru, Tamás Szeniczey, Béla Miklós Szőke, Tumurbaatar Tuvshinjargal, Dennis Van Gerven, Sergey Vasilyev, Lynne Bell, David Reich, Ron Pinhasi

## Abstract

DNA recovery from ancient human remains has revolutionized our ability to reconstruct the genetic landscape of the past. Ancient DNA research has benefited from the identification of skeletal elements, such as the cochlear part of the osseous inner ear, that provide optimal contexts for DNA preservation; however, the rich genetic information obtained from the cochlea must be counterbalanced against the loss of valuable morphological information caused by its sampling. Motivated by similarities in developmental processes and histological properties between the cochlea and auditory ossicles, we evaluated the efficacy of ossicles as an alternative source of ancient DNA. We demonstrate that ossicles perform comparably to the cochlea in terms of DNA recovery, finding no substantial reduction in data quality, quantity, or authenticity across a range of preservation conditions. Ossicles can be sampled from intact skulls or disarticulated petrous bones without damage to surrounding bone, and we argue that, when available, they should be selected over the cochlea to reduce damage to skeletal integrity. These results identify a second optimal skeletal element for ancient DNA analysis and add to a growing toolkit of sampling methods that help to better preserve skeletal remains for future research while maximizing the likelihood that ancient DNA analysis will produce useable results.
