## Supplementary Tables for "Human Auditory Ossicles as an Alternative Optimal Source of Ancient DNA"

### Sheet: SuppTable1 (pilot study data)
Supplementary Table 1: Results from the pilot study using whole-genome shotgun sequencing.
Pinhasi Lab Skeletal Code	Notes: Archaeological Information	Notes: Citations associated with sample	Date	Culture/Period	Locality	Country	Latitude	Longitude	Skeletal Element	Processing Location (Grinding/Wet-Lab)	Total Reads	Trimmed Reads	Deduped Endogenous Reads	Endogenous %	Endogenous % Fold Change (Petrous to Ossicles)	Deamination Frequency (5'|3')
BRTL-7773	Grave near Neolithic (LBK) settlement, Inv. No. 7773	Farkaš 2002	~5600-4800 BCE?	Early/Middle Neolithic?	Bratislava, Mlynská dolina	Slovakia	48.149	17.0729	Cochlea	University College Dublin	370070	296381	252343	68.19	-0.0426749	0.18 | 0.14
									Ossicles (2: I, M)		513312	403378	335081	65.28		0.14 | 0.10
HT160B	Zalavár-Vársziget Hadrianus Templom site, grave 160B/90, Inv. No. 2013.6.119.	Szőke 2008, 2010, 2014	~860-870 CE	Carolingian Period	Zalavár-Vársziget	Hungary	46.6609	17.1382	Cochlea	University College Dublin	478494	354388	240506	50.26	0.300239	0.15 | 0.10
									Ossicles (3: I, M, S)		539678	391813	352705	65.35		0.14 | 0.09
HUNG606	Polgár-Csőszhalom, site M3-6, 618/1351	Anders and Nagy 2007; Anders 2017; Raczky 2018	4837-4722 calBCE (5910¬±25 BP, PSUAMS-3980)	Late Neolithic	Polgár-Csőszhalom	Hungary	47.5215	21.0923	Cochlea	University College Dublin	1128249	861919	655298	58.08	-0.110365	0.17 | 0.12
									Ossicles (2: I, M)		403313	327314	208374	51.67		0.20 | 0.15
S2	Kulubnarti site 21-S-46; Burial S2	Adams et al. 1999	~550-800 CE	Early Christian	Kulubnarti	Sudan	21.0705	30.664	Cochlea	University College Dublin	11437044	9403458	22053	0.192821	-0.170214	0.07 | 0.07
									Ossicles (2: I, M)		307073	246065	488	0.16		N/A | N/A
StPet82	StPet82; 7332-5, kurgan 1, grave 4, skeleton 2	Gromov 1995	1500-800 BCE	Karasuk- Bronze Age	Sabinka burial ground, Sabinka village, Khakassia	Russia	53.0524	91.1039	Cochlea	University College Dublin	630631	498022	363820	57.69	-0.107991	0.15 | 0.12
									Ossicles (3: I, M, S)		381012	303865	196068	51.46		0.10 | 0.07

### Sheet: SuppTable2 (main study data)
Supplementary Table 2: Sample information and results from the main study.
Library-ID	Individual-ID	Pinhasi Lab Skeletal Code	Notes: Archaeological Information	Notes: Citations associated with sample	Date	Culture/Period	Locality	Country	Latitude	Longitude	Skeletal Element (I = Incus, M = Malleus, S = Stapes)	Skeletal Element Notes	Shotgun Human Fraction	Shotgun Mean Sequence Length	mt sequences aligning to target post-dup	mt mean length (median for old-style analyses)	mt fraction damaged in last base	mt coverage	mt match to consensus	mt match to consensus 95CI	mtDNA Haplogroup	1240K number of unique autosomal targets hit (from pulldown)	1240K coverage on targeted positions (from pulldown)	Percent unique reads expected at 500K on-target sequences	Percent unique reads expected at 2M on-target sequences	1240K mean sequence length	1240K damage in last base	Molecular Sex (M=male; F=female; U=undetermined)	1240K ANGSD-SNPs	1240K ANGSD-mean
S11951.E1.L1	I11951	BCB_26_Co	BCES Burial 26; Middle Period VII	Pietrusewsky and Douglas 2002	900 - 300 BCE	Thailand Bronze Age	Ban Chiang	Thailand	17.4079	103.24	Cochlea	48 mg	9.7034e-05	39.2	1727	59.6	0	0.07912	..	..	..	266	0.000174	N/A	N/A	57.6	0.064	U	0	..
S11953.E1.L1	I11953	BLAT_33_Co	Blatné 33 Grave (Inv. No. 8498)	Bartík and Šefčáková, 2004	2200-2000 BCE	Slovakia Early Bronze Age	Blatné	Slovakia	48.265	17.4184	Cochlea	50 mg	0.629998	50.9	12050094	58.1	0.089	1244	0.996	[0.99-0.999]	T2b	770152	3.90924	98.5538	94.4587	59.7	0.091	M	6112	0.00618
S11955.E1.L1	I11955	GLAV_14_Co	GLAV 14	Haas and Maximilian 1958	3500-3000 BCE	Romania Bronze Age	Glăvăneşti	Romania	46.2442	27.3975	Cochlea	47 mg	0.738775	53	12156875	59.1	0.084	988.4	0.995	[0.989-0.998]	T1a1	779326	3.7272	97.9216	92.2409	60.8	0.078	M	6135	0.00471
S11959.E1.L1	I11959	KHRB_UA_Co	KHRB UA	Coppa and Damadio 2005	~1000 BCE	Yemen Iron Age	Kharibat al-Ahjur	Yemen	14.5838	44.5993	Cochlea	53 mg	3.84464e-05	38.2	615	60.4	0	0.02553	..	..	..	115	7.4e-05	N/A	N/A	52.3	0.024	U	0	..
S11957.E1.L1	I11957	MKDH_13H_Co	MKDH 13H	Coppa and Damadio 2005	1190-800 BCE	Yemen Iron Age	Al-Makhdarah	Yemen	14.2137	45.8806	Cochlea	53 mg	2.23102e-05	56.5	1109	63.8	0	0.06542	..	..	..	253	0.000164	N/A	N/A	63.6	0.014	U	0	..
S14456.E1.L1	I14456	614_Co	194b	Passarello and Macchiarelli 1987	1000-800 BCE	Pakistan Late Bronze Age-Early Iron Age	Katelai	Pakistan	34.7683	72.3578	Cochlea	56 mg	0.0752652	43.2	52283	47.1	0.123	148.5	0.996264	[0.989746-0.998719]	J1d3a	622982	0.541423	67.8092	40.4624	49.8	0.1385	M	1436	0.00845
S14458.E1.L1	I14458	644_Co	MOS296, IE-10-47, ГК-1, Т.Д, П.24, ИЭ-10-47	-	5000-2000 BCE	Turkmenistan Neolithic	Geoksiur	Turkmenistan	37.1907	61.0343	Cochlea	47 mg	0.0326953	40.2	23832	42.3	0.2165	60.81	0.993503	[0.98385-0.997876]	R2b	391574	0.34031	50.3764	25.7254	44.3	0.2385	F	1409	..
S14460.E1.L1	I14460	648_Co	MOS280; Fofanova; Exc.4, Gr.1; 23.5.17	Vasilyev et al. 2010	6000-3000 BCE	Russia Eneolithic	Fofonovo	Russia	52.055	106.752	Cochlea	47 mg	0.701447	52.9	141191	53.5	0.051	456.2	0.999632	[0.994621-0.999939]	C4	829510	0.720912	98.9242	96.3854	57	0.044	M	6350	0.00157
S14462.E1.L1	I14462	818_Co	NBP27.11; Grave-1	-	1000-0 BCE	Mongolia Bronze Age	Bayankhongor, Ulziit sum, Maanit uul	Mongolia	48.8833	87.7333	Cochlea	55 mg	0.564837	47.4	99730	51.3	0.149	309.1	0.994718	[0.98687-0.998075]	D4j1	855679	0.743655	98.6542	94.6295	53.3	0.1385	M	6523	0.005
S14491.E1.L1	I14491	1257_Co	7, SK 3136, PGC Ex 15	Helm et al. 2017	43-410 CE	England Romano British	Peugeot Garage	Great Britain	51.2748	1.07949	Cochlea	49 mg	0.46785	48.2	144817	53.7	0.1355	469.6	0.980774	[0.971994-0.987735]	K1c2	843283	0.732882	97.724	91.8817	55.9	0.134	F	9730	..
S11950.E1.L1	I11950	BCB_26_Oss	BCES Burial 26; Middle Period VII	Pietrusewsky and Douglas 2002	900 - 300 BCE	Thailand Bronze Age	Ban Chiang	Thailand	17.4079	103.24	Ossicle (3: I, M, S)	Complete ossicles	0.000676829	50.6	49415	67.1	0.015	5.154	0.94	[0.877-0.972]	U4a1	12438	0.008415	2.403	N/A	70.3	0.013	F	14	..
S11952.E1.L1	I11952	BLAT_33_Oss	Blatné 33 Grave (Inv. No. 8498)	Bartík and Šefčáková, 2004	2200-2000 BCE	Slovakia Early Bronze Age	Blatné	Slovakia	48.265	17.4184	Ossicle (2: I, M)	Complete ossicles	0.682497	50.5	12104910	56.1	0.084	1286	0.998	[0.993-1]	T2b	725438	3.9139	99.0888	96.2137	58.4	0.088	M	5522	0.00508
S11954.E1.L1	I11954	GLAV_14_Oss	GLAV 14	Haas and Maximilian 1958	3500-3000 BCE	Romania Bronze Age	Glăvăneşti	Romania	46.2442	27.3975	Ossicle (2: I, M)	Complete ossicles	0.593974	50.7	10859099	57.7	0.08	870.4	0.991	[0.982-0.995]	T1a1	749401	3.34333	96.7706	89.8264	59.1	0.068	M	5728	0.0043
S11958.E1.L1	I11958	KHRB_UA_Oss	KHRB UA	Coppa and Damadio 2005	~1000 BCE	Yemen Iron Age	Kharibat al-Ahjur	Yemen	14.5838	44.5993	Ossicle (2: I, M)	Complete ossicles	6.99783e-05	33	3284	54	0.067	0.551	..	..	..	1244	0.000789	N/A	N/A	57.3	0.098	U	0	..
S11956.E1.L1	I11956	MKDH_13H_Oss	MKDH 13H	Coppa and Damadio 2005	1190-800 BCE	Yemen Iron Age	Al-Makhdarah	Yemen	14.2137	45.8806	Ossicle (2: I, M)	Complete ossicles	9.35962e-06	35	1508	49.5	0	0.1135	..	..	..	531	0.000341	N/A	N/A	59.4	0.025	U	0	..
S14457.E1.L1	I14457	614_Oss	194b	Passarello and Macchiarelli 1987	1000-800 BCE	Pakistan Late Bronze Age-Early Iron Age	Katelai	Pakistan	34.7683	72.3578	Ossicle (2: I, M)	Complete ossicles	0.305504	45.7	50584	49.4	0.128	150.9	0.993963	[0.985626-0.997826]	J1d3a	776019	0.674424	83.2236	60.307	52.4	0.1305	M	3422	0.00463
S14459.E1.L1	I14459	644_Oss	MOS296, IE-10-47, ГК-1, Т.Д, П.24, ИЭ-10-47	-	5000-2000 BCE	Turkmenistan Neolithic	Geoksiur	Turkmenistan	37.1907	61.0343	Ossicle (2: I, M)	Complete ossicles	0.00567312	41.4	11772	43.7	0.2085	31.06	0.988796	[0.974247-0.995684]	R2b	177819	0.154539	31.5068	N/A	45.9	0.225	F	270	..
S14461.E1.L1	I14461	648_Oss	MOS280; Fofanova; Exc.4, Gr.1; 23.5.17	Vasilyev et al. 2010	6000-3000 BCE	Russia Eneolithic	Fofonovo	Russia	52.055	106.752	Ossicle (2: I, S)	Complete ossicles	0.726753	52.8	141774	56.4	0.053	482.7	0.991078	[0.982899-0.995641]	C4	858204	0.74585	98.8248	95.3009	59.6	0.0445	M	6492	0.00228
S14463.E1.L1	I14463	818_Oss	NBP27.11; Grave-1	-	1000-0 BCE	Mongolia Bronze Age	Bayankhongor, Ulziit sum, Maanit uul	Mongolia	48.8833	87.7333	Ossicle (1: I)	Complete ossicle	0.718006	51	94527	56.6	0.1165	323	0.96466	[0.952865-0.973863]	D4j1	883674	0.767985	98.1568	93.5085	57.8	0.106	M	7105	0.0395
S14492.E1.L1	I14492	1257_Oss	7, SK 3136, PGC Ex 15	Helm et al. 2017	43-410 CE	England Romano British	Peugeot Garage	Great Britain	51.2748	1.07949	Ossicle (2: I, M)	Complete ossicles	0.558327	49.7	80165	54	0.139	261.1	0.970923	[0.95979-0.979964]	K1c2	829630	0.721017	94.5662	82.6831	57.2	0.1275	F	9416	..

### Sheet: SuppTable3 (Wilcoxon test)
Supplementary Table 3: Wilcoxon Signed-Rank test results.
Skeletal Code	Skeletal Element	Shotgun Human Fraction	Percent unique reads expected at 500K reads hitting target	mt coverage	1240K coverage on targeted positions (from pulldown)	1240K number of unique autosomal targets hit (from pulldown)	1240K damage in last base	mtDNA contamination estimate	1240K ANGSD contamination estimate
BCB_26_Co	cochlea	N/A	N/A	N/A	N/A	N/A	N/A	N/A	N/A
BLAT_33_Co	cochlea	0.629998	98.5538	1244	3.90924	770152	0.091	0.004	0.006
GLAV_14_Co	cochlea	0.738775	97.9216	988.4	3.7272	779326	0.078	0.005	0.005
KHRB_UA_Co	cochlea	N/A	N/A	N/A	N/A	N/A	N/A	N/A	N/A
MKDH_13H_Co	cochlea	N/A	N/A	N/A	N/A	N/A	N/A	N/A	N/A
614_Co	cochlea	0.0752652	67.8092	148.5	0.541423	622982	0.1385	0.004	0.008
644_Co	cochlea	0.0326953	50.3764	60.81	0.34031	391574	0.2385	0.006	N/A
648_Co	cochlea	0.701447	98.9242	456.2	0.720912	829510	0.044	0.001	0.002
818_Co	cochlea	0.564837	98.6542	309.1	0.743655	855679	0.1385	0.005	0.005
1257_Co	cochlea	0.46785	97.724	469.6	0.732882	843283	0.134	0.019	N/A
BCB_26_Oss	ossicles	N/A	N/A	N/A	N/A	N/A	N/A	N/A	N/A
BLAT_33_Oss	ossicles	0.682497	99.0888	1286	3.9139	725438	0.088	0.002	0.005
GLAV_14_Oss	ossicles	0.593974	96.7706	870.4	3.34333	749401	0.068	0.009	0.004
KHRB_UA_Oss	ossicles	N/A	N/A	N/A	N/A	N/A	N/A	N/A	N/A
MKDH_13H_Oss	ossicles	N/A	N/A	N/A	N/A	N/A	N/A	N/A	N/A
614_Oss	ossicles	0.305504	83.2236	150.9	0.674424	776019	0.1305	0.006	0.005
644_Oss	ossicles	0.00567312	31.5068	31.06	0.154539	177819	0.225	0.011	N/A
648_Oss	ossicles	0.726753	98.8248	482.7	0.74585	858204	0.0445	0.009	0.002
818_Oss	ossicle	0.718006	98.1568	323	0.767985	883674	0.106	0.035	0.04
1257_Oss	ossicles	0.558327	94.5662	261.1	0.721017	829630	0.1275	0.029	N/A
Wilcoxon Test	V-value	7	19	17	15	17	27	2	10
	p-value	0.2969	0.4688	0.6875	0.9375	0.6875	0.03125	0.04688 (0.09375 if sample 818 is ignored)	0.625 (0.125 if sample 818 is ignored)
	-	-
